# Sampling strategies to assess microbial diversity of Antarctic cryptoendolithic communities

**DOI:** 10.1101/676775

**Authors:** Claudia Coleine, Jason E. Stajich, Nuttapon Pombubpa, Laura Zucconi, Silvano Onofri, Laura Selbmann

## Abstract

Describing the total biodiversity of an environmental metacommunity is challenging due to the presence of cryptic and rare species and incompletely described taxonomy. How many samples to collect is a common issue faces ecologists when designing fieldwork sampling: collecting many samples may indeed capture the whole metacommunity structure, but can be prohibitively costly and lead to an enormous amount of data to analyse. Conversely, too few samples may yield inadequate and incomplete data which can prohibit complete assessment of community diversity. High-throughput sequencing allows examination of large numbers of samples enabling comprehensive biodiversity assessments. In this study, we sought to estimate how the scale of sampling affects accuracy of community diversity description in order to develop strategies to exhaustively describe the microbial diversity of cryptoendolithic communities in the McMurdo Dry Valleys in Antarctica accounted as the closest Martian analogue on Earth, exhibiting extreme conditions such as low temperatures, wide thermal fluctuations, low nutrient availability and high UV radiation. We found that sampling effort, based on accumulation curves analysis, had a considerable impact on assessing species richness and composition in these ecosystems, confirming that a sampling as large as nine rock specimens was necessary to detect almost all fungal species present, but was not sufficient to capture whole bacterial assemblage.
