## Supplementary material for "Sampling strategies to assess microbial diversity of Antarctic cryptoendolithic communities": Table 1S

### Sheet: Table 1S
Sample	ITS	16S
Sample 1	1,518,403	64.595
Sample 2	1,366,687	76.168
Sample 3	527.384	128.796
Sample 4	1,368,994	69.327
Sample 5	822.113	65.905
Sample 6	2,784,953	104.938
Sample 7	916.744	99.451
Sample 8	1,500,170	55.679
Sample 9	1,780,832	57.923
