## Supplementary material for "Sampling strategies to assess microbial diversity of Antarctic cryptoendolithic communities": Table 2S

### Sheet: Foglio1
Taxonomy
SINTAX;k:Fungi,p:Ascomycota,c:Lecanoromycetes,o:Teloschistales,f:Physciaceae,g:Buellia
EU257674;k:Fungi,p:Ascomycota,c:Lecanoromycetes,o:Lecideales,f:Lecideaceae,g:Lecidea,s:Lecidea cancriformis
SINTAX;k:Fungi,p:Basidiomycota,c:Microbotryomycetes,o:Sporidiobolales,g:Rhodotorula,s:Rhodotorula diobovata
SINTAX;k:Fungi,p:Ascomycota,c:Lecanoromycetes,o:Lecanorales
SINTAX;k:Fungi
SINTAX;k:Fungi,p:Ascomycota,c:Lecanoromycetes,o:Acarosporales,f:Acarosporaceae
JN885564;k:Fungi,p:Ascomycota,c:Dothideomycetes,o:Capnodiales,g:Friedmanniomyces,s:Friedmanniomyces endolithicus
SINTAX;k:Fungi,p:Ascomycota,c:Lecanoromycetes,o:Acarosporales,f:Acarosporaceae
SINTAX;k:Fungi,p:Ascomycota,c:Lecanoromycetes,o:Acarosporales,f:Acarosporaceae,g:Acarospora
SINTAX;k:Fungi,p:Ascomycota
SINTAX;k:Fungi,p:Ascomycota
UTAX;k:Fungi,p:Ascomycota,c:Pezizomycetes,o:Pezizales,f:Pyronemataceae
SINTAX;k:Fungi
SINTAX;k:Fungi,p:Ascomycota,c:Lecanoromycetes
UTAX;k:Fungi,p:Ascomycota,c:Dothideomycetes,o:Pleosporales,f:Sporormiaceae
GU062250;k:Fungi,p:Ascomycota,c:Dothideomycetes,o:Dothideales,f:Dothioraceae,g:Aureobasidium,s:Aureobasidium pullulans
FJ914692;k:Fungi,p:Ascomycota,c:Dothideomycetes,o:Pleosporales,f:Pleosporaceae,g:Alternaria,s:Alternaria terricola
UTAX;k:Fungi,p:Basidiomycota
SINTAX;k:Fungi,p:Zygomycota,o:Mucorales,f:Cunninghamellaceae,g:Absidia,s:Absidia repens
JN161161;k:Fungi,p:Ascomycota,c:Taphrinomycetes,o:Taphrinales,f:Protomycetaceae,g:Saitoella,s:Saitoella coloradoensis
EU480139;k:Fungi
SINTAX;k:Fungi
GU363955;k:Fungi,p:Ascomycota,c:Sordariomycetes,o:Hypocreales,f:Nectriaceae,g:Fusarium,s:Fusarium proliferatum
DQ682588;k:Fungi,p:Ascomycota,c:Eurotiomycetes,o:Eurotiales,f:Trichocomaceae,g:Paecilomyces
HQ607855;k:Fungi,p:Ascomycota,c:Sordariomycetes
EU273527;k:Fungi,p:Ascomycota,c:Eurotiomycetes,o:Eurotiales,f:Trichocomaceae,g:Talaromyces,s:Talaromyces flavus
SINTAX;k:Fungi,p:Ascomycota,c:Eurotiomycetes,o:Eurotiales,f:Trichocomaceae,g:Penicillium
HE608162;k:Fungi,p:Ascomycota,c:Eurotiomycetes,o:Eurotiales,f:Trichocomaceae,g:Aspergillus,s:Aspergillus ochraceus
GU232768;k:Fungi,p:Ascomycota,c:Sordariomycetes,o:Hypocreales,f:Nectriaceae,g:Fusarium
SINTAX;k:Fungi,p:Ascomycota,c:Lecanoromycetes,o:Teloschistales
SINTAX;k:Fungi,p:Ascomycota,c:Lecanoromycetes,o:Acarosporales,f:Acarosporaceae
SINTAX;k:Fungi,p:Ascomycota,c:Lecanoromycetes,o:Acarosporales,f:Acarosporaceae
AY999122;k:Fungi,p:Ascomycota,c:Sordariomycetes,o:Sordariales,f:Lasiosphaeriaceae,g:Podospora,s:Podospora curvicolla
SINTAX;k:Fungi
SINTAX;k:Fungi,p:Ascomycota,c:Lecanoromycetes,o:Acarosporales,f:Acarosporaceae,g:Acarospora,s:Acarospora strigata
GU270577;k:Fungi,p:Ascomycota,c:Eurotiomycetes,o:Eurotiales,f:Trichocomaceae,g:Penicillium
UTAX;k:Fungi,p:Ascomycota,c:Dothideomycetes,o:Pleosporales,g:Periconia
HG532079;k:Fungi,p:Basidiomycota,c:Tremellomycetes,o:Tremellales,g:Cryptococcus
UTAX;k:Fungi,p:Basidiomycota
KJ158183;k:Fungi,p:Ascomycota,c:Eurotiomycetes,o:Eurotiales,f:Trichocomaceae,g:Aspergillus,s:Aspergillus versicolor
JX124723;k:Fungi,p:Ascomycota,c:Taphrinomycetes,o:Taphrinales,f:Taphrinaceae,g:Taphrina,s:Taphrina antarctica
GQ376104;k:Fungi,p:Ascomycota,c:Eurotiomycetes,o:Eurotiales,f:Trichocomaceae,g:Penicillium,s:Penicillium oxalicum
FJ183436;k:Fungi,p:Basidiomycota,c:Tremellomycetes,o:Tremellales,g:Naganishia,s:Naganishia globosa
FN811183;k:Fungi,p:Ascomycota,c:Eurotiomycetes,o:Eurotiales,f:Trichocomaceae,g:Aspergillus,s:Aspergillus terreus
GU227715;k:Fungi,p:Basidiomycota,c:Agaricomycetes,o:Agaricales,f:Psathyrellaceae,g:Coprinellus,s:Coprinellus pellucidus
LT596570;k:Fungi,p:Ascomycota,c:Eurotiomycetes,o:Eurotiales,f:Trichocomaceae,g:Talaromyces,s:Talaromyces pinophilus
SINTAX;k:Fungi
UTAX;k:Fungi,p:Ascomycota,c:Saccharomycetes,o:Saccharomycetales,g:Candida
SINTAX;k:Fungi,p:Ascomycota,c:Lecanoromycetes,o:Acarosporales,f:Acarosporaceae
DQ525485;k:Fungi,p:Ascomycota,c:Lecanoromycetes,o:Acarosporales,f:Acarosporaceae,g:Pleopsidium,s:Pleopsidium chlorophanum
SINTAX;k:Fungi,p:Ascomycota
NR_103640;k:Fungi,p:Zygomycota,o:Mucorales,f:Mucoraceae,g:Helicostylum,s:Helicostylum cordense
UTAX;k:Fungi,p:Basidiomycota,c:Tremellomycetes,o:Tremellales,g:Cryptococcus
GU327635;k:Fungi,p:Ascomycota,c:Sordariomycetes,o:Sordariales,f:Sordariaceae,g:Neurospora,s:Neurospora crassa
EU480194;k:Fungi,p:Ascomycota,c:Dothideomycetes,o:Pleosporales
SINTAX;k:Fungi,p:Ascomycota
UTAX;k:Fungi,p:Ascomycota,c:Saccharomycetes,o:Saccharomycetales,g:Cyberlindnera,s:Cyberlindnera jadinii
SINTAX;k:Fungi,p:Ascomycota,c:Lecanoromycetes,o:Acarosporales,f:Acarosporaceae
KF020312;k:Fungi,p:Ascomycota,c:Eurotiomycetes,o:Eurotiales,f:Trichocomaceae,g:Aspergillus,s:Aspergillus fischeri
UTAX;k:Fungi,p:Ascomycota
UTAX;k:Fungi,p:Basidiomycota,c:Tremellomycetes,o:Tremellales
FJ392866;k:Fungi,p:Ascomycota,c:Eurotiomycetes,o:Chaetothyriales
SINTAX;k:Fungi
UTAX;k:Fungi,p:Ascomycota,c:Eurotiomycetes,o:Chaetothyriales,g:Coniosporium,s:Coniosporium apollinis
GU170840;k:Fungi,p:Ascomycota,c:Lecanoromycetes,o:Lecanorales,f:Lecanoraceae,g:Lecanora,s:Lecanora fuscobrunnea
DQ525485;k:Fungi,p:Ascomycota,c:Lecanoromycetes,o:Acarosporales,f:Acarosporaceae,g:Pleopsidium,s:Pleopsidium chlorophanum
SINTAX;k:Fungi,p:Ascomycota,c:Lecanoromycetes,o:Acarosporales,f:Acarosporaceae,g:Acarospora
SINTAX;k:Fungi,p:Ascomycota,c:Lecanoromycetes,o:Acarosporales,f:Acarosporaceae,g:Acarospora
UTAX;k:Fungi,p:Ascomycota,g:Acrophialophora
UTAX;k:Fungi,p:Ascomycota,c:Dothideomycetes,o:Pleosporales
UTAX;k:Fungi,p:Ascomycota,c:Leotiomycetes,o:Helotiales,f:Rutstroemiaceae
UTAX;k:Fungi,p:Ascomycota
SINTAX;k:Fungi,p:Ascomycota,c:Lecanoromycetes
SINTAX;k:Fungi,p:Ascomycota
UTAX;k:Fungi,p:Ascomycota,c:Sordariomycetes,o:Sordariales,f:Chaetomiaceae
FJ972614;k:Fungi,p:Ascomycota,c:Sordariomycetes,f:Glomerellaceae,g:Colletotrichum,s:Colletotrichum siamense
UTAX;k:Fungi,p:Ascomycota,c:Dothideomycetes,o:Dothideales,f:Dothideaceae,g:Endoconidioma,s:Endoconidioma populi
UTAX;k:Fungi,p:Ascomycota
SINTAX;k:Fungi,p:Ascomycota,c:Lecanoromycetes,o:Acarosporales,f:Acarosporaceae
KJ863529;k:Fungi,p:Ascomycota,c:Sordariomycetes,o:Sordariales,f:Chaetomiaceae,g:Chaetomium
HG798741;k:Fungi,p:Ascomycota,c:Eurotiomycetes,o:Eurotiales,f:Trichocomaceae,g:Aspergillus,s:Aspergillus niger
SINTAX;k:Fungi,p:Ascomycota,c:Eurotiomycetes,o:Verrucariales,f:Verrucariaceae,g:Placidium,s:Placidium lacinulatum
UTAX;k:Fungi,p:Ascomycota,c:Dothideomycetes,o:Capnodiales,f:Teratosphaeriaceae
UTAX;k:Fungi,p:Ascomycota,c:Dothideomycetes
JF912337;k:Fungi,p:Ascomycota,c:Sordariomycetes,o:Hypocreales,g:Sarocladium,s:Sarocladium strictum
GQ302684;k:Fungi,p:Ascomycota,c:Dothideomycetes,o:Pleosporales,f:Pleosporaceae,g:Alternaria
UTAX;k:Fungi,p:Ascomycota,c:Pezizomycetes,o:Pezizales,f:Ascobolaceae
FJ824616;k:Fungi,p:Ascomycota,c:Sordariomycetes,o:Hypocreales,f:Cordycipitaceae,g:Beauveria,s:Beauveria bassiana
FJ415476;k:Fungi,p:Ascomycota,c:Dothideomycetes,o:Capnodiales,g:Elasticomyces,s:Elasticomyces elasticus
AY625070;k:Fungi,p:Ascomycota,c:Dothideomycetes,o:Pleosporales,f:Pleosporaceae,g:Alternaria,s:Alternaria botrytis
FJ357316;k:Fungi,p:Ascomycota,c:Dothideomycetes,o:Pleosporales,f:Pleosporaceae,g:Alternaria,s:Alternaria tellustris
SINTAX;k:Fungi,p:Ascomycota,c:Lecanoromycetes,o:Teloschistales,f:Physciaceae,g:Buellia
AY944891;k:Fungi,p:Zygomycota,o:Mucorales,f:Cunninghamellaceae,g:Absidia,s:Absidia repens
UTAX;k:Fungi,p:Ascomycota
SINTAX;k:Fungi
UTAX;k:Fungi,p:Ascomycota
SINTAX;k:Fungi,p:Ascomycota,c:Lecanoromycetes,o:Acarosporales,f:Acarosporaceae
AF145317;k:Fungi,p:Basidiomycota,c:Tremellomycetes,o:Tremellales,g:Naganishia,s:Naganishia bhutanensis
Lecidea cancriformis
LT610174;k:Fungi,p:Ascomycota
SINTAX;k:Fungi,p:Ascomycota,c:Lecanoromycetes,o:Lecideales,f:Lecideaceae,g:Lecidea,s:Lecidea laboriosa
SINTAX;k:Fungi
SINTAX;k:Fungi,p:Ascomycota,c:Eurotiomycetes,o:Verrucariales,f:Verrucariaceae,g:Verrucaria
SINTAX;k:Fungi,p:Ascomycota,c:Pezizomycetes,o:Pezizales
SINTAX;k:Fungi,p:Ascomycota,c:Lecanoromycetes,o:Teloschistales,f:Physciaceae,g:Buellia
SINTAX;k:Fungi,p:Ascomycota,c:Dothideomycetes,o:Pleosporales,f:Phaeosphaeriaceae,g:Sclerostagonospora
SINTAX;k:Fungi
SINTAX;k:Fungi,p:Ascomycota
KP903330;k:Fungi,p:Ascomycota,c:Dothideomycetes,o:Capnodiales,f:Teratosphaeriaceae,g:Catenulostroma
UTAX;k:Fungi,p:Ascomycota
SINTAX;k:Fungi
SINTAX;k:Fungi,p:Ascomycota
SINTAX;k:Fungi
SINTAX;k:Fungi,p:Ascomycota,c:Lecanoromycetes,o:Acarosporales,f:Acarosporaceae,g:Acarospora
SINTAX;k:Fungi,p:Ascomycota,c:Lecanoromycetes,o:Acarosporales,f:Acarosporaceae
SINTAX;k:Fungi
SINTAX;k:Fungi
SINTAX;k:Fungi Buellia aethalea
SINTAX;k:Fungi
JF440591;k:Fungi,p:Ascomycota,c:Eurotiomycetes,o:Chaetothyriales,f:Herpotrichiellaceae,g:Exophiala
UTAX;k:Fungi,p:Basidiomycota
SINTAX;k:Fungi
FJ515212;k:Fungi,p:Basidiomycota,c:Microbotryomycetes,o:Sporidiobolales,g:Rhodotorula,s:Rhodotorula mucilaginosa
UTAX;k:Fungi,p:Ascomycota,c:Dothideomycetes,o:Pleosporales
SINTAX;k:Fungi,p:Ascomycota
UTAX;k:Fungi,p:Basidiomycota,c:Tremellomycetes,o:Tremellales,g:Cryptococcus,s:Cryptococcus aerius
KF222402;k:Fungi
SINTAX;k:Fungi
SINTAX;k:Fungi,p:Ascomycota,c:Dothideomycetes
UTAX;k:Fungi,p:Basidiomycota,c:Tremellomycetes,o:Filobasidiales,f:Filobasidiaceae,g:Filobasidium,s:Filobasidium oeirense
SINTAX;k:Fungi
UTAX;k:Fungi,p:Ascomycota,c:Dothideomycetes,o:Dothideales,f:Dothioraceae
UTAX;k:Fungi,p:Basidiomycota
SINTAX;k:Fungi
No Hit
UTAX;k:Fungi,p:Ascomycota,c:Dothideomycetes,o:Pleosporales,f:Sporormiaceae
UTAX;k:Fungi,p:Ascomycota,c:Eurotiomycetes,o:Chaetothyriales,f:Herpotrichiellaceae
EF672312;k:Fungi,p:Ascomycota,c:Dothideomycetes,o:Botryosphaeriales,f:Botryosphaeriaceae,g:Botryosphaeria
SINTAX;k:Fungi
JN885566;k:Fungi,p:Ascomycota,c:Dothideomycetes,o:Capnodiales,g:Friedmanniomyces,s:Friedmanniomyces endolithicus
SINTAX;k:Fungi
SINTAX;k:Fungi,p:Ascomycota
SINTAX;k:Fungi
UTAX;k:Fungi,p:Basidiomycota,c:Tremellomycetes,o:Tremellales,g:Cryptococcus
SINTAX;k:Fungi,p:Ascomycota
UTAX;k:Fungi,p:Ascomycota,c:Dothideomycetes,o:Pleosporales,f:Phaeosphaeriaceae,g:Neostagonospora
KC965404;k:Fungi,p:Basidiomycota,c:Tremellomycetes,o:Tremellales,g:Cryptococcus
SINTAX;k:Fungi,p:Ascomycota,c:Lecanoromycetes,o:Acarosporales,f:Acarosporaceae
UTAX;k:Fungi,p:Ascomycota,c:Eurotiomycetes
LN482433;k:Fungi,p:Ascomycota,c:Eurotiomycetes,o:Eurotiales,f:Trichocomaceae,g:Aspergillus,s:Aspergillus amstelodami
UTAX;k:Fungi,p:Ascomycota,c:Dothideomycetes,o:Pleosporales
KF221938;k:Fungi
HM164559;k:Fungi,p:Ascomycota,c:Eurotiomycetes,g:Calyptrozyma
KF309940;k:Fungi,p:Ascomycota,c:Dothideomycetes,o:Capnodiales,g:Rachicladosporium,s:Rachicladosporium monterosium
SINTAX;k:Fungi
SINTAX;k:Fungi
DQ683978;k:Fungi,p:Ascomycota
SINTAX;k:Fungi
SINTAX;k:Fungi,p:Ascomycota,c:Dothideomycetes,o:Capnodiales
JX984746;k:Fungi,p:Basidiomycota,c:Agaricomycetes,o:Agaricales,f:Schizophyllaceae,g:Schizophyllum
SINTAX;k:Fungi,p:Ascomycota,c:Lecanoromycetes
SINTAX;k:Fungi,p:Ascomycota
SINTAX;k:Fungi
SINTAX;k:Fungi
LC015703;k:Fungi,p:Ascomycota,c:Sordariomycetes,o:Diaporthales,f:Togniniaceae,g:Phaeoacremonium
SINTAX;k:Fungi,p:Ascomycota
HF558647;k:Fungi,p:Basidiomycota,c:Tremellomycetes,o:Cystofilobasidiales,f:Cystofilobasidiaceae,g:Phaffia
SINTAX;k:Fungi
SINTAX;k:Fungi
SINTAX;k:Fungi,p:Ascomycota,c:Eurotiomycetes,o:Verrucariales,f:Verrucariaceae,g:Verrucaria
UTAX;k:Fungi,p:Basidiomycota,c:Tremellomycetes,o:Filobasidiales,f:Filobasidiaceae,g:Filobasidium
SINTAX;k:Fungi
UTAX;k:Fungi,p:Ascomycota,c:Dothideomycetes
EF505780;k:Fungi,p:Basidiomycota,c:Microbotryomycetes,o:Sporidiobolales,g:Rhodosporidium
UTAX;k:Fungi,p:Basidiomycota,c:Microbotryomycetes,o:Sporidiobolales,g:Rhodotorula
JN246546;k:Fungi,p:Basidiomycota,c:Microbotryomycetes,o:Sporidiobolales,g:Rhodotorula
KX228249;k:Fungi,p:Ascomycota,c:Dothideomycetes,o:Botryosphaeriales,f:Botryosphaeriaceae,g:Thyrostroma,s:Thyrostroma compactum
UTAX;k:Fungi,p:Ascomycota
SINTAX;k:Fungi
EF197805;k:Fungi,p:Ascomycota,c:Saccharomycetes,o:Saccharomycetales,g:Candida,s:Candida rugosa
SINTAX;k:Fungi
AF145331;k:Fungi,p:Basidiomycota,c:Tremellomycetes,o:Tremellales,g:Naganishia,s:Naganishia albidosimilis
SINTAX;k:Fungi
SINTAX;k:Fungi
UTAX;k:Fungi,p:Ascomycota,c:Dothideomycetes,o:Pleosporales
SINTAX;k:Fungi
SINTAX;k:Fungi
SINTAX;k:Fungi
