## Supplementary material for "Sampling strategies to assess microbial diversity of Antarctic cryptoendolithic communities": Table 3S

### Sheet: Foglio1
Taxonomy
d:Bacteria,p:Cyanobacteria
d:Bacteria,p:"Actinobacteria",c:Actinobacteria,o:Actinobacteridae,f:Actinomycetales,g:Corynebacterineae
d:Bacteria,p:"Proteobacteria",c:Alphaproteobacteria,o:Rhodospirillales,f:Acetobacteraceae,g:Acidisoma
d:Bacteria,p:"Armatimonadetes",c:Armatimonadia,o:Armatimonadales,f:Armatimonadaceae,g:Armatimonas/Armatimonadetes_gp1
d:Bacteria,p:"Bacteroidetes",c:Sphingobacteriia,o:"Sphingobacteriales",f:Sphingobacteriaceae
d:Bacteria,p:"Proteobacteria",c:Alphaproteobacteria,o:Rhodospirillales,f:Acetobacteraceae
d:Bacteria
d:Bacteria,p:"Acidobacteria",c:Acidobacteria_Gp1,o:Granulicella
d:Bacteria,p:"Proteobacteria",c:Alphaproteobacteria,o:Rhizobiales
d:Bacteria,p:"Armatimonadetes",c:Armatimonadia,o:Armatimonadales,f:Armatimonadaceae,g:Armatimonas/Armatimonadetes_gp1
d:Bacteria,p:"Proteobacteria",c:Alphaproteobacteria,o:Rhodospirillales,f:Acetobacteraceae
d:Bacteria,p:"Actinobacteria",c:Actinobacteria,o:Actinobacteridae,f:Actinomycetales
d:Bacteria,p:"Proteobacteria",c:Alphaproteobacteria,o:Rhodospirillales,f:Acetobacteraceae
d:Bacteria,p:candidate_division_WPS-2,c:WPS-2_genera_incertae_sedis
d:Bacteria,p:Firmicutes,c:Bacilli,o:Bacillales,f:Bacillaceae_1,g:Bacillus
d:Bacteria,p:"Acidobacteria",c:Acidobacteria_Gp1,o:Granulicella
d:Bacteria
d:Bacteria,p:"Actinobacteria",c:Actinobacteria,o:Actinobacteridae,f:Actinomycetales,g:Frankineae
d:Bacteria
d:Bacteria,p:"Proteobacteria",c:Alphaproteobacteria,o:Rhodospirillales,f:Acetobacteraceae
d:Bacteria,p:"Proteobacteria",c:Alphaproteobacteria,o:Rhodospirillales,f:Acetobacteraceae
d:Bacteria,p:"Proteobacteria",c:Alphaproteobacteria,o:Rhodospirillales,f:Acetobacteraceae
d:Bacteria,p:"Bacteroidetes",c:Sphingobacteriia,o:"Sphingobacteriales",f:Chitinophagaceae,g:Chitinophaga
d:Bacteria,p:"Proteobacteria",c:Alphaproteobacteria,o:Rhizobiales,f:Rhizobiaceae
d:Bacteria
d:Bacteria,p:"Acidobacteria",c:Acidobacteria_Gp1
d:Bacteria,p:"Proteobacteria",c:Gammaproteobacteria,o:Pseudomonadales,f:Moraxellaceae,g:Acinetobacter
d:Bacteria,p:"Armatimonadetes",c:Armatimonadia,o:Armatimonadales,f:Armatimonadaceae,g:Armatimonas/Armatimonadetes_gp1
d:Bacteria,p:"Armatimonadetes",c:Armatimonadia,o:Armatimonadales,f:Armatimonadaceae,g:Armatimonas/Armatimonadetes_gp1
d:Bacteria
d:Bacteria,p:Firmicutes,c:Bacilli,o:Lactobacillales,f:Lactobacillaceae,g:Pediococcus
d:Bacteria,p:"Actinobacteria",c:Actinobacteria,o:Actinobacteridae,f:Actinomycetales,g:Micrococcineae
d:Bacteria,p:"Proteobacteria",c:Gammaproteobacteria,o:"Enterobacteriales",f:Enterobacteriaceae
d:Bacteria,p:"Proteobacteria",c:Alphaproteobacteria,o:Sphingomonadales,f:Sphingomonadaceae,g:Sphingobium
d:Bacteria,p:"Verrucomicrobia",c:Verrucomicrobiae,o:Verrucomicrobiales,f:Verrucomicrobiaceae,g:Verrucomicrobium
d:Bacteria,p:"Actinobacteria",c:Actinobacteria,o:Rubrobacteridae,f:Solirubrobacterales,g:Conexibacteraceae
d:Bacteria,p:"Proteobacteria",c:Betaproteobacteria,o:Burkholderiales,f:Comamonadaceae,g:Acidovorax
d:Bacteria,p:Cyanobacteria
d:Bacteria,p:"Actinobacteria",c:Actinobacteria,o:Actinobacteridae,f:Actinomycetales,g:Corynebacterineae
d:Bacteria,p:"Bacteroidetes",c:Sphingobacteriia,o:"Sphingobacteriales",f:Chitinophagaceae,g:Segetibacter
d:Bacteria,p:"Actinobacteria",c:Actinobacteria
d:Bacteria,p:"Proteobacteria",c:Alphaproteobacteria,o:Rhizobiales,f:Rhizobiaceae,g:Rhizobium
d:Bacteria,p:"Proteobacteria",c:Alphaproteobacteria,o:Sphingomonadales,f:Sphingomonadaceae,g:Blastomonas
d:Bacteria,p:"Planctomycetes",c:Planctomycetia,o:Planctomycetales,f:Planctomycetaceae
d:Bacteria,p:"Proteobacteria",c:Gammaproteobacteria,o:Xanthomonadales,f:Xanthomonadaceae,g:Tahibacter
d:Bacteria,p:"Acidobacteria",c:Acidobacteria_Gp4,o:Gp4
d:Bacteria,p:Cyanobacteria c:Cyanobacteria,o:Family_I,f:GpI
d:Bacteria
d:Bacteria,p:Firmicutes,c:Bacilli,o:Bacillales,f:Alicyclobacillaceae,g:Tumebacillus
d:Bacteria,p:"Actinobacteria",c:Actinobacteria,o:Rubrobacteridae,f:Solirubrobacterales
d:Bacteria
d:Bacteria,p:"Proteobacteria",c:Alphaproteobacteria,o:Rhizobiales,f:Rhizobiaceae,g:Rhizobium
d:Bacteria,p:"Bacteroidetes",c:Sphingobacteriia,o:"Sphingobacteriales",f:Chitinophagaceae,g:Taibaiella
d:Bacteria,p:"Proteobacteria",c:Betaproteobacteria,o:Burkholderiales
d:Bacteria,p:"Proteobacteria",c:Gammaproteobacteria,o:"Enterobacteriales",f:Enterobacteriaceae
d:Bacteria,p:"Proteobacteria",c:Alphaproteobacteria,o:Rhodospirillales,f:Acetobacteraceae
d:Bacteria,p:"Actinobacteria",c:Actinobacteria,o:Rubrobacteridae,f:Solirubrobacterales,g:Conexibacteraceae
d:Bacteria,p:Firmicutes,c:Clostridia,o:Clostridiales,f:Clostridiaceae_1,g:Clostridium_sensu_stricto
d:Bacteria,p:"Proteobacteria",c:Gammaproteobacteria,o:Pseudomonadales,f:Pseudomonadaceae,g:Rhizobacter
d:Bacteria,p:"Actinobacteria",c:Actinobacteria,o:Actinobacteridae,f:Actinomycetales,g:Micrococcineae
d:Bacteria,p:"Proteobacteria",c:Gammaproteobacteria,o:Xanthomonadales,f:Xanthomonadaceae,g:Stenotrophomonas
d:Bacteria,p:Firmicutes,c:Bacilli,o:Bacillales,f:Bacillaceae_1,g:Bacillus
d:Bacteria,p:Firmicutes,c:Bacilli,o:Bacillales,f:Bacillaceae_1,g:Bacillus
d:Bacteria,p:Firmicutes,c:Bacilli,o:Bacillales,f:Planococcaceae,g:Rummeliibacillus
d:Bacteria,p:"Proteobacteria",c:Alphaproteobacteria,o:Sphingomonadales,f:Sphingomonadaceae,g:Sphingomonas
d:Bacteria
d:Bacteria,p:"Actinobacteria",c:Actinobacteria,o:Actinobacteridae,f:Actinomycetales,g:Micrococcineae
d:Bacteria,p:Firmicutes,c:Bacilli,o:Bacillales,f:Paenibacillaceae_2,g:Oxalophagus
d:Bacteria
d:Bacteria
d:Bacteria,p:"Planctomycetes",c:Planctomycetia,o:Planctomycetales,f:Planctomycetaceae
d:Bacteria,p:Firmicutes,c:Bacilli,o:Bacillales,f:Paenibacillaceae_1,g:Paenibacillus
d:Bacteria,p:"Proteobacteria",c:Betaproteobacteria,o:Burkholderiales,f:Alcaligenaceae,g:Achromobacter
d:Bacteria,p:Firmicutes,c:Bacilli,o:Bacillales,f:Bacillaceae_1,g:Bacillus
d:Bacteria,p:"Proteobacteria",c:Gammaproteobacteria,o:Pseudomonadales,f:Pseudomonadaceae,g:Pseudomonas
d:Bacteria,p:Cyanobacteria
d:Bacteria,p:Firmicutes,c:Bacilli,o:Bacillales,f:Alicyclobacillaceae,g:Tumebacillus
d:Bacteria,p:"Proteobacteria",c:Alphaproteobacteria,o:Rhodospirillales,f:Rhodospirillaceae
d:Bacteria,p:"Proteobacteria",c:Alphaproteobacteria,o:Rhizobiales,f:Hyphomicrobiaceae,g:Devosia
d:Bacteria,p:"Proteobacteria",c:Alphaproteobacteria,o:Rhodospirillales,f:Rhodospirillaceae,g:Azospirillum
d:Bacteria,p:"Proteobacteria",c:Alphaproteobacteria,o:Caulobacterales,f:Caulobacteraceae,g:Asticcacaulis
d:Bacteria,p:Cyanobacteria
d:Bacteria,p:"Proteobacteria",c:Gammaproteobacteria,o:Pseudomonadales,f:Pseudomonadaceae,g:Pseudomonas
d:Bacteria
d:Bacteria,p:"Proteobacteria",c:Betaproteobacteria,o:Burkholderiales,f:Oxalobacteraceae,g:Duganella
d:Bacteria,p:"Proteobacteria",c:Alphaproteobacteria,o:Rhodospirillales,f:Acetobacteraceae
d:Bacteria,p:"Proteobacteria",c:Gammaproteobacteria,o:Pseudomonadales,f:Moraxellaceae,g:Acinetobacter
d:Bacteria,p:"Proteobacteria",c:Alphaproteobacteria,o:Rhizobiales,f:Hyphomicrobiaceae,g:Devosia
d:Bacteria,p:Cyanobacteria
d:Bacteria,p:"Proteobacteria",c:Betaproteobacteria,o:Burkholderiales,f:Burkholderiaceae,g:Ralstonia
d:Bacteria,p:Firmicutes,c:Bacilli,o:Bacillales,f:Bacillaceae_1,g:Bacillus
d:Bacteria,p:"Proteobacteria",c:Gammaproteobacteria,o:Xanthomonadales,f:Xanthomonadaceae,g:Pseudoxanthomonas
d:Bacteria,p:"Proteobacteria",c:Alphaproteobacteria,o:Rhodospirillales,f:Acetobacteraceae
d:Bacteria,p:"Actinobacteria",c:Actinobacteria
d:Bacteria,p:"Proteobacteria",c:Alphaproteobacteria,o:Rhizobiales,f:Bradyrhizobiaceae,g:Bosea
d:Bacteria,p:Firmicutes,c:Bacilli,o:Bacillales,f:Paenibacillaceae_1,g:Paenibacillus
d:Bacteria,p:Firmicutes,c:Bacilli,o:Bacillales
d:Bacteria,p:"Proteobacteria",c:Alphaproteobacteria,o:Rhodospirillales
d:Bacteria,p:"Proteobacteria",c:Alphaproteobacteria,o:Sneathiellales,f:Sneathiellaceae,g:Ferrovibrio
d:Bacteria,p:"Proteobacteria",c:Alphaproteobacteria,o:Rhizobiales,f:Methylobacteriaceae,g:Methylobacterium
d:Bacteria,p:"Proteobacteria",c:Alphaproteobacteria,o:Rhizobiales,f:Bradyrhizobiaceae,g:Bradyrhizobium
d:Bacteria,p:"Bacteroidetes",c:Cytophagia,o:Cytophagales,f:Cytophagaceae,g:Dyadobacter
d:Bacteria,p:"Bacteroidetes",c:Flavobacteriia,o:"Flavobacteriales",f:Flavobacteriaceae,g:Chryseobacterium
d:Bacteria,p:Firmicutes,c:Clostridia,o:Clostridiales,f:Clostridiaceae_1,g:Clostridium_sensu_stricto
d:Bacteria,p:"Proteobacteria",c:Alphaproteobacteria,o:Rhizobiales,f:Methylobacteriaceae,g:Methylobacterium
d:Bacteria,p:Cyanobacteria
d:Bacteria,p:"Proteobacteria",c:Alphaproteobacteria,o:Caulobacterales,f:Caulobacteraceae,g:Asticcacaulis
d:Bacteria,p:"Proteobacteria",c:Alphaproteobacteria,o:Caulobacterales,f:Caulobacteraceae,g:Caulobacter
d:Bacteria,p:"Proteobacteria",c:Alphaproteobacteria,o:Sneathiellales,f:Sneathiellaceae,g:Taonella
d:Bacteria,p:Firmicutes,c:Clostridia,o:Clostridiales,f:Clostridiaceae_1,g:Clostridium_sensu_stricto
d:Bacteria,p:"Proteobacteria",c:Alphaproteobacteria,o:Sphingomonadales,f:Sphingomonadaceae,g:Sphingomonas
d:Bacteria,p:Firmicutes,c:Bacilli,o:Bacillales,f:Paenibacillaceae_1,g:Brevibacillus
d:Bacteria,p:"Bacteroidetes",c:Sphingobacteriia,o:"Sphingobacteriales",f:Sphingobacteriaceae
d:Bacteria,p:"Acidobacteria",c:Acidobacteria_Gp1,o:Terriglobus
d:Bacteria,p:"Proteobacteria",c:Betaproteobacteria,o:Methylophilales,f:Methylophilaceae,g:Methylophilus
d:Bacteria,p:"Proteobacteria",c:Betaproteobacteria,o:Burkholderiales,f:Burkholderiaceae,g:Chitinimonas
d:Bacteria,p:Cyanobacteria
d:Bacteria,p:"Bacteroidetes",c:Sphingobacteriia,o:"Sphingobacteriales",f:Sphingobacteriaceae,g:Pedobacter
d:Bacteria,p:"Proteobacteria",c:Alphaproteobacteria,o:Rhizobiales
d:Bacteria,p:"Proteobacteria",c:Alphaproteobacteria,o:Sphingomonadales,f:Sphingomonadaceae,g:Sphingopyxis
d:Bacteria,p:"Actinobacteria",c:Actinobacteria,o:Actinobacteridae,f:Actinomycetales,g:Pseudonocardineae
d:Bacteria,p:"Actinobacteria",c:Actinobacteria,o:Actinobacteridae,f:Actinomycetales,g:Kineosporiineae
d:Bacteria,p:"Actinobacteria",c:Actinobacteria,o:Actinobacteridae,f:Actinomycetales,g:Kineosporiineae
d:Bacteria,p:"Planctomycetes",c:Planctomycetia,o:Planctomycetales,f:Planctomycetaceae
d:Bacteria,p:"Actinobacteria",c:Actinobacteria,o:Actinobacteridae,f:Actinomycetales,g:Corynebacterineae
d:Bacteria
d:Bacteria,p:Firmicutes,c:Clostridia,o:Clostridiales,f:Clostridiaceae_1,g:Clostridium_sensu_stricto
d:Bacteria,p:"Proteobacteria",c:Alphaproteobacteria,o:Rhizobiales,f:Xanthobacteraceae,g:Pseudolabrys
d:Bacteria,p:"Proteobacteria",c:Alphaproteobacteria,o:Rhodospirillales,f:Acetobacteraceae
d:Bacteria,p:"Actinobacteria",c:Actinobacteria,o:Actinobacteridae,f:Actinomycetales
d:Bacteria,p:"Planctomycetes",c:Planctomycetia,o:Planctomycetales,f:Planctomycetaceae,g:Aquisphaera
d:Bacteria,p:"Gemmatimonadetes",c:Gemmatimonadetes,o:Gemmatimonadales,f:Gemmatimonadaceae,g:Gemmatimonas
d:Bacteria,p:"Actinobacteria",c:Actinobacteria
d:Bacteria,p:Firmicutes,c:Bacilli,o:Bacillales,f:Bacillaceae_1,g:Geobacillus
d:Bacteria,p:"Planctomycetes",c:Planctomycetia,o:Planctomycetales,f:Planctomycetaceae,g:Zavarzinella
d:Bacteria,p:"Bacteroidetes",c:Sphingobacteriia,o:"Sphingobacteriales",f:Chitinophagaceae,g:Segetibacter
d:Bacteria,p:Firmicutes,c:Bacilli,o:Bacillales,f:Paenibacillaceae_1,g:Paenibacillus
d:Bacteria
d:Bacteria,p:"Proteobacteria",c:Alphaproteobacteria,o:Rhizobiales
d:Bacteria,p:"Acidobacteria",c:Acidobacteria_Gp4,o:Aridibacter
d:Bacteria,p:"Actinobacteria",c:Actinobacteria,o:Actinobacteridae,f:Actinomycetales,g:Corynebacterineae
d:Bacteria,p:"Actinobacteria",c:Actinobacteria,o:Actinobacteridae,f:Actinomycetales,g:Corynebacterineae
d:Bacteria,p:"Proteobacteria",c:Alphaproteobacteria,o:Rhodospirillales,f:Reyranella
d:Bacteria,p:"Actinobacteria",c:Actinobacteria,o:Actinobacteridae,f:Actinomycetales,g:Propionibacterineae
d:Bacteria,p:Firmicutes,c:Clostridia,o:Clostridiales,f:Clostridiaceae_1,g:Clostridium_sensu_stricto
d:Bacteria,p:"Proteobacteria",c:Alphaproteobacteria,o:Rhodospirillales,f:Acetobacteraceae
d:Bacteria,p:"Bacteroidetes",c:Cytophagia,o:Cytophagales,f:Cytophagaceae,g:Adhaeribacter
d:Bacteria,p:"Bacteroidetes",c:Sphingobacteriia,o:"Sphingobacteriales",f:Chitinophagaceae
d:Bacteria,p:Firmicutes,c:Bacilli,o:Bacillales,f:Alicyclobacillaceae,g:Tumebacillus
d:Bacteria,p:"Proteobacteria",c:Alphaproteobacteria,o:Rhodospirillales,f:Rhodospirillaceae,g:Skermanella
d:Bacteria
d:Bacteria,p:"Proteobacteria",c:Alphaproteobacteria,o:Rhodospirillales,f:Acetobacteraceae
d:Bacteria,p:"Bacteroidetes"
d:Bacteria,p:"Proteobacteria",c:Betaproteobacteria,o:Burkholderiales,f:Comamonadaceae
d:Bacteria,p:"Proteobacteria",c:Alphaproteobacteria,o:Rhizobiales
d:Bacteria,p:"Deinococcus-Thermus",c:Deinococci,o:Deinococcales,f:Deinococcaceae,g:Deinococcus
d:Bacteria,p:"Verrucomicrobia",c:Verrucomicrobiae,o:Verrucomicrobiales,f:Verrucomicrobiaceae
d:Bacteria,p:"Proteobacteria",c:Alphaproteobacteria,o:Rhodospirillales,f:Acetobacteraceae,g:Roseomonas
d:Bacteria,p:"Bacteroidetes",c:Sphingobacteriia,o:"Sphingobacteriales",f:Chitinophagaceae,g:Chitinophaga
d:Bacteria,p:Cyanobacteria/Chloroplast,c:Cyanobacteria
d:Bacteria,p:Firmicutes,c:Bacilli,o:Bacillales,f:Paenibacillaceae_1,g:Brevibacillus
d:Bacteria,p:"Proteobacteria",c:Betaproteobacteria,o:Methylophilales,f:Methylophilaceae,g:Methylophilus
d:Bacteria,p:"Bacteroidetes",c:Sphingobacteriia,o:"Sphingobacteriales",f:Chitinophagaceae
d:Bacteria,p:"Bacteroidetes",c:Sphingobacteriia,o:"Sphingobacteriales",f:Chitinophagaceae,g:Niastella
d:Bacteria,p:"Gemmatimonadetes",c:Gemmatimonadetes,o:Gemmatimonadales,f:Gemmatimonadaceae,g:Gemmatimonas
d:Bacteria,p:"Planctomycetes",c:Planctomycetia,o:Planctomycetales,f:Planctomycetaceae
d:Bacteria,p:"Actinobacteria",c:Actinobacteria,o:Actinobacteridae,f:Actinomycetales,g:Pseudonocardineae
d:Bacteria,p:Firmicutes,c:Bacilli,o:Bacillales,f:Paenibacillaceae_1,g:Paenibacillus
d:Bacteria,p:"Acidobacteria",c:Acidobacteria_Gp1
d:Bacteria,p:"Bacteroidetes",c:Cytophagia,o:Cytophagales,f:Cytophagaceae,g:Adhaeribacter
d:Bacteria,p:"Actinobacteria",c:Actinobacteria,o:Actinobacteridae,f:Actinomycetales,g:Micromonosporineae
d:Bacteria,p:"Bacteroidetes",c:Sphingobacteriia,o:"Sphingobacteriales",f:Sphingobacteriaceae,g:Pedobacter
d:Bacteria,p:"Proteobacteria",c:Alphaproteobacteria,o:Sphingomonadales,f:Sphingomonadaceae,g:Novosphingobium
d:Bacteria,p:"Bacteroidetes",c:Sphingobacteriia,o:"Sphingobacteriales",f:Sphingobacteriaceae
d:Bacteria,p:"Actinobacteria",c:Actinobacteria,o:Actinobacteridae,f:Actinomycetales,g:Corynebacterineae
d:Bacteria,p:"Proteobacteria",c:Alphaproteobacteria,o:Rhodobacterales,f:Rhodobacteraceae
d:Bacteria,p:Firmicutes,c:Bacilli,o:Bacillales,f:Staphylococcaceae,g:Staphylococcus
d:Bacteria,p:"Bacteroidetes",c:"Bacteroidia",o:"Bacteroidales",f:"Prevotellaceae",g:Prevotella
d:Bacteria,p:"Planctomycetes",c:Planctomycetia,o:Planctomycetales,f:Planctomycetaceae
d:Bacteria,p:"Actinobacteria",c:Actinobacteria,o:Actinobacteridae,f:Actinomycetales,g:Corynebacterineae
d:Bacteria,p:"Proteobacteria",c:Gammaproteobacteria
d:Bacteria,p:"Proteobacteria",c:Alphaproteobacteria,o:Rhizobiales
d:Bacteria,p:"Proteobacteria",c:Gammaproteobacteria,o:Xanthomonadales,f:Xanthomonadaceae,g:Lysobacter
d:Bacteria,p:"Proteobacteria",c:Alphaproteobacteria,o:Rhizobiales,f:Bradyrhizobiaceae
d:Bacteria,p:"Proteobacteria",c:Alphaproteobacteria,o:Rhizobiales
d:Bacteria,p:Firmicutes,c:Bacilli,o:Bacillales
d:Bacteria,p:"Actinobacteria",c:Actinobacteria,o:Actinobacteridae,f:Actinomycetales
d:Bacteria,p:Firmicutes,c:Bacilli,o:Bacillales,f:Bacillales_incertae_sedis,g:Calditerricola
d:Bacteria,p:"Acidobacteria",c:Acidobacteria_Gp6,o:Gp6
d:Bacteria,p:"Actinobacteria",c:Actinobacteria,o:Rubrobacteridae,f:Solirubrobacterales,g:Patulibacteraceae
d:Bacteria,p:"Armatimonadetes",c:Armatimonadia,o:Armatimonadales,f:Armatimonadaceae,g:Armatimonas/Armatimonadetes_gp1
d:Bacteria,p:"Actinobacteria",c:Actinobacteria,o:Actinobacteridae,f:Actinomycetales,g:Micrococcineae
d:Bacteria,p:"Bacteroidetes",c:Flavobacteriia,o:"Flavobacteriales",f:Cryomorphaceae,g:Fluviicola
d:Bacteria,p:"Proteobacteria",c:Betaproteobacteria,o:Methylophilales,f:Methylophilaceae,g:Methylobacillus
d:Bacteria,p:"Proteobacteria",c:Gammaproteobacteria,o:Aeromonadales,f:Aeromonadaceae,g:Aeromonas
d:Bacteria,p:"Proteobacteria",c:Alphaproteobacteria,o:Caulobacterales,f:Caulobacteraceae,g:Brevundimonas
d:Bacteria,p:"Proteobacteria",c:Alphaproteobacteria,o:Rhodobacterales,f:Rhodobacteraceae
d:Bacteria,p:"Proteobacteria",c:Alphaproteobacteria,o:Rhodospirillales,f:Acetobacteraceae
d:Bacteria,p:Firmicutes,c:Bacilli,o:Bacillales,f:Paenibacillaceae_1,g:Cohnella
d:Bacteria,p:"Proteobacteria",c:Alphaproteobacteria,o:Rhizobiales
d:Bacteria,p:"Proteobacteria",c:Alphaproteobacteria,o:Rhodospirillales,f:Acetobacteraceae
d:Bacteria,p:"Proteobacteria",c:Gammaproteobacteria
d:Bacteria,p:Cyanobacteria
d:Bacteria
d:Bacteria,p:"Proteobacteria",c:Alphaproteobacteria,o:Caulobacterales,f:Caulobacteraceae,g:Caulobacter
d:Bacteria,p:"Proteobacteria",c:Alphaproteobacteria,o:Rhodospirillales
d:Bacteria,p:"Planctomycetes",c:Planctomycetia,o:Planctomycetales,f:Planctomycetaceae
d:Bacteria,p:"Proteobacteria",c:Alphaproteobacteria,o:Sphingomonadales,f:Sphingomonadaceae,g:Sphingomonas
d:Bacteria,p:"Proteobacteria",c:Betaproteobacteria,o:Burkholderiales,f:Comamonadaceae
d:Bacteria,p:"Proteobacteria",c:Alphaproteobacteria,o:Sphingomonadales,f:Sphingomonadaceae,g:Sphingobium
d:Bacteria,p:"Acidobacteria",c:Acidobacteria_Gp3
d:Bacteria,p:"Proteobacteria",c:Alphaproteobacteria,o:Rhizobiales,f:Methylobacteriaceae,g:Microvirga
d:Bacteria,p:"Actinobacteria",c:Actinobacteria,o:Actinobacteridae,f:Actinomycetales,g:Micrococcineae
d:Bacteria,p:"Proteobacteria",c:Alphaproteobacteria,o:Rhodospirillales,f:Rhodospirillaceae
d:Bacteria,p:"Proteobacteria",c:Alphaproteobacteria
d:Bacteria,p:"Proteobacteria",c:Deltaproteobacteria,o:Myxococcales,f:Sorangiineae
d:Bacteria,p:"Acidobacteria",c:Acidobacteria_Gp4
d:Bacteria,p:"Actinobacteria",c:Actinobacteria,o:Actinobacteridae,f:Actinomycetales,g:Micrococcineae
d:Bacteria,p:"Proteobacteria",c:Gammaproteobacteria,o:Pseudomonadales,f:Pseudomonadaceae,g:Pseudomonas
d:Bacteria,p:Firmicutes,c:Clostridia,o:Clostridiales,f:Clostridiaceae_1,g:Clostridium_sensu_stricto
d:Bacteria,p:"Planctomycetes",c:Planctomycetia,o:Planctomycetales,f:Planctomycetaceae
d:Bacteria,p:"Bacteroidetes",c:Cytophagia,o:Cytophagales,f:Cytophagaceae,g:Dyadobacter
d:Bacteria,p:Firmicutes,c:Negativicutes,o:Selenomonadales,f:Veillonellaceae,g:Sporomusa
d:Bacteria,p:"Proteobacteria",c:Gammaproteobacteria
d:Bacteria,p:"Bacteroidetes",c:Cytophagia,o:Cytophagales,f:Cytophagaceae,g:Hymenobacter
d:Bacteria,p:"Proteobacteria",c:Alphaproteobacteria,o:Sneathiellales,f:Sneathiellaceae,g:Ferrovibrio
d:Bacteria,p:"Verrucomicrobia",c:Spartobacteria,o:Spartobacteria_genera_incertae_sedis
d:Bacteria,p:"Bacteroidetes"
d:Bacteria,p:"Planctomycetes",c:Planctomycetia,o:Planctomycetales,f:Planctomycetaceae
d:Bacteria,p:Firmicutes,c:Bacilli,o:Bacillales
d:Bacteria,p:"Actinobacteria",c:Actinobacteria,o:Actinobacteridae,f:Actinomycetales,g:Streptomycineae
d:Bacteria,p:"Proteobacteria",c:Deltaproteobacteria,o:Myxococcales,f:Nannocystineae
d:Bacteria,p:"Proteobacteria",c:Gammaproteobacteria,o:Xanthomonadales,f:Xanthomonadaceae,g:Lysobacter
d:Bacteria,p:"Gemmatimonadetes",c:Gemmatimonadetes,o:Gemmatimonadales,f:Gemmatimonadaceae,g:Gemmatimonas
d:Bacteria,p:Firmicutes,c:Bacilli,o:Bacillales,f:Paenibacillaceae_1,g:Paenibacillus
d:Bacteria,p:Firmicutes,c:Bacilli,o:Lactobacillales,f:Streptococcaceae,g:Streptococcus
d:Bacteria,p:Cyanobacteria/Chloroplast
d:Bacteria,p:"Actinobacteria",c:Actinobacteria,o:Actinobacteridae,f:Actinomycetales
d:Bacteria,p:"Actinobacteria",c:Actinobacteria,o:Rubrobacteridae,f:Solirubrobacterales
d:Bacteria,p:"Proteobacteria",c:Alphaproteobacteria,o:Rhodospirillales
d:Bacteria,p:"Bacteroidetes",c:Cytophagia,o:Cytophagales,f:Cytophagaceae,g:Hymenobacter
d:Bacteria,p:"Proteobacteria",c:Betaproteobacteria,o:Burkholderiales,f:Alcaligenaceae,g:Oligella
d:Bacteria,p:"Actinobacteria",c:Actinobacteria,o:Actinobacteridae,f:Actinomycetales,g:Micromonosporineae
d:Bacteria,p:"Actinobacteria",c:Actinobacteria,o:Rubrobacteridae,f:Rubrobacterales,g:"Rubrobacterineae"
d:Bacteria,p:"Verrucomicrobia",c:Spartobacteria,o:Spartobacteria_genera_incertae_sedis
d:Bacteria,p:"Actinobacteria",c:Actinobacteria,o:Actinobacteridae,f:Actinomycetales
d:Bacteria,p:Firmicutes,c:Bacilli,o:Bacillales,f:Bacillaceae_1
d:Bacteria,p:"Proteobacteria",c:Alphaproteobacteria,o:Rhodospirillales,f:Acetobacteraceae
d:Bacteria
d:Bacteria,p:"Actinobacteria",c:Actinobacteria,o:Actinobacteridae,f:Actinomycetales,g:Frankineae
d:Bacteria,p:"Proteobacteria",c:Betaproteobacteria
d:Bacteria,p:"Bacteroidetes",c:Sphingobacteriia,o:"Sphingobacteriales",f:Chitinophagaceae
d:Bacteria,p:"Armatimonadetes",c:Armatimonadia,o:Armatimonadales,f:Armatimonadaceae,g:Armatimonas/Armatimonadetes_gp1
d:Bacteria,p:"Proteobacteria",c:Alphaproteobacteria,o:Caulobacterales,f:Caulobacteraceae,g:Asticcacaulis
d:Bacteria,p:"Proteobacteria",c:Alphaproteobacteria,o:Rhizobiales,f:Xanthobacteraceae,g:Pseudolabrys
d:Bacteria,p:"Planctomycetes",c:Planctomycetia,o:Planctomycetales,f:Planctomycetaceae,g:Gemmata
d:Bacteria,p:"Proteobacteria",c:Alphaproteobacteria,o:Rhodospirillales,f:Rhodospirillaceae,g:Dongia
d:Bacteria,p:"Proteobacteria",c:Alphaproteobacteria,o:Rhodospirillales,f:Acetobacteraceae
d:Bacteria,p:"Proteobacteria",c:Alphaproteobacteria,o:Rhodospirillales,f:Acetobacteraceae,g:Stella
d:Bacteria,p:"Actinobacteria",c:Actinobacteria,o:Actinobacteridae,f:Actinomycetales
d:Bacteria,p:"Bacteroidetes",c:Sphingobacteriia,o:"Sphingobacteriales",f:Chitinophagaceae
d:Bacteria,p:"Bacteroidetes",c:Sphingobacteriia,o:"Sphingobacteriales",f:Chitinophagaceae
d:Bacteria,p:Firmicutes,c:Clostridia,o:Clostridiales,f:Lachnospiraceae,g:Clostridium_XlVa
d:Bacteria,p:"Verrucomicrobia",c:Subdivision3,o:Subdivision3_genera_incertae_sedis
d:Bacteria,p:"Proteobacteria",c:Alphaproteobacteria,o:Rhodospirillales,f:Reyranella
d:Bacteria,p:"Proteobacteria",c:Alphaproteobacteria,o:Rhizobiales
d:Bacteria,p:"Proteobacteria",c:Alphaproteobacteria,o:Rhodospirillales,f:Acetobacteraceae,g:Roseomonas
d:Bacteria,p:"Actinobacteria",c:Actinobacteria,o:Actinobacteridae,f:Actinomycetales,g:Micromonosporineae
d:Bacteria,p:"Proteobacteria",c:Alphaproteobacteria,o:Sphingomonadales
d:Bacteria,p:Firmicutes,c:Bacilli,o:Bacillales
d:Bacteria,p:"Actinobacteria",c:Actinobacteria,o:Actinobacteridae,f:Actinomycetales
d:Bacteria,p:"Proteobacteria",c:Alphaproteobacteria,o:Sphingomonadales,f:Sphingomonadaceae
d:Bacteria,p:"Actinobacteria",c:Actinobacteria,o:Actinobacteridae,f:Bifidobacteriales,g:Bifidobacteriaceae
d:Bacteria,p:Firmicutes,c:Bacilli,o:Bacillales,f:Paenibacillaceae_1,g:Paenibacillus
d:Bacteria,p:"Proteobacteria",c:Alphaproteobacteria,o:Caulobacterales,f:Caulobacteraceae,g:Phenylobacterium
d:Bacteria,p:"Proteobacteria",c:Gammaproteobacteria,o:Xanthomonadales,f:Xanthomonadaceae,g:Pseudoxanthomonas
d:Bacteria,p:Firmicutes,c:Bacilli,o:Bacillales,f:Paenibacillaceae_1
d:Bacteria,p:"Proteobacteria",c:Alphaproteobacteria,o:Rhodospirillales,f:Rhodospirillaceae
d:Bacteria,p:"Bacteroidetes",c:Sphingobacteriia,o:"Sphingobacteriales",f:Chitinophagaceae
d:Bacteria,p:"Proteobacteria",c:Alphaproteobacteria,o:Rhodospirillales,f:Acetobacteraceae
d:Bacteria,p:"Proteobacteria",c:Alphaproteobacteria,o:Rhizobiales,f:Hyphomicrobiaceae,g:Hyphomicrobium
d:Bacteria,p:"Planctomycetes",c:Planctomycetia,o:Planctomycetales,f:Planctomycetaceae
d:Bacteria,p:Firmicutes,c:Bacilli,o:Bacillales,f:Paenibacillaceae_1,g:Brevibacillus
d:Bacteria,p:"Bacteroidetes"
d:Bacteria,p:"Actinobacteria",c:Actinobacteria,o:Actinobacteridae,f:Actinomycetales,g:Corynebacterineae
d:Bacteria,p:"Actinobacteria",c:Actinobacteria,o:Rubrobacteridae,f:Solirubrobacterales,g:Solirubrobacteraceae
d:Bacteria,p:Firmicutes,c:Bacilli,o:Bacillales,f:Alicyclobacillaceae,g:Tumebacillus
d:Bacteria,p:Firmicutes,c:Clostridia,o:Clostridiales,f:Clostridiaceae_1,g:Clostridium_sensu_stricto
d:Bacteria,p:"Armatimonadetes",c:Fimbriimonadia,o:Fimbriimonadales,f:Fimbriimonadaceae,g:Fimbriimonas
d:Bacteria,p:"Proteobacteria",c:Gammaproteobacteria,o:Pseudomonadales,f:Pseudomonadaceae,g:Cellvibrio
d:Bacteria,p:"Acidobacteria",c:Acidobacteria_Gp4
d:Bacteria,p:Firmicutes,c:Clostridia,o:Clostridiales,f:Lachnospiraceae,g:Clostridium_XlVa
d:Bacteria,p:"Acidobacteria",c:Acidobacteria_Gp6,o:Gp6
d:Bacteria,p:"Verrucomicrobia",c:Subdivision3,o:Subdivision3_genera_incertae_sedis
d:Bacteria,p:"Proteobacteria",c:Alphaproteobacteria,o:Rhizobiales,f:Methylobacteriaceae,g:Methylobacterium
d:Bacteria,p:"Proteobacteria",c:Alphaproteobacteria,o:Sphingomonadales,f:Sphingomonadaceae
d:Bacteria
d:Bacteria,p:"Planctomycetes",c:Planctomycetia,o:Planctomycetales,f:Planctomycetaceae,g:Zavarzinella
d:Bacteria,p:"Actinobacteria",c:Actinobacteria,o:Actinobacteridae,f:Actinomycetales,g:Pseudonocardineae
d:Bacteria,p:Firmicutes,c:Clostridia,o:Clostridiales,f:Peptostreptococcaceae
d:Bacteria,p:"Proteobacteria",c:Betaproteobacteria,o:Burkholderiales,f:Burkholderiales_incertae_sedis,g:Aquabacterium
d:Bacteria,p:Firmicutes,c:Bacilli,o:Bacillales,f:Paenibacillaceae_1,g:Paenibacillus
d:Bacteria,p:Firmicutes,c:Clostridia,o:Clostridiales,f:Clostridiaceae_1,g:Clostridium_sensu_stricto
d:Bacteria,p:"Acidobacteria",c:Acidobacteria_Gp6,o:Gp6
d:Bacteria,p:"Proteobacteria",c:Alphaproteobacteria,o:Rhodospirillales,f:Rhodospirillaceae,g:Skermanella
d:Bacteria,p:"Planctomycetes",c:Planctomycetia,o:Planctomycetales,f:Planctomycetaceae
d:Bacteria,p:"Proteobacteria",c:Betaproteobacteria,o:Burkholderiales,f:Burkholderiaceae,g:Pandoraea
d:Bacteria
d:Bacteria,p:"Proteobacteria",c:Alphaproteobacteria,o:Rhodospirillales
d:Bacteria,p:"Proteobacteria",c:Betaproteobacteria,o:Rhodocyclales,f:Rhodocyclaceae,g:Azoarcus
d:Bacteria,p:"Bacteroidetes",c:Flavobacteriia,o:"Flavobacteriales",f:Flavobacteriaceae,g:Flavobacterium
d:Bacteria,p:"Proteobacteria",c:Gammaproteobacteria,o:Xanthomonadales,f:Sinobacteraceae,g:Steroidobacter
d:Bacteria,p:"Proteobacteria",c:Gammaproteobacteria,o:Pseudomonadales,f:Pseudomonadaceae,g:Pseudomonas
d:Bacteria,p:"Proteobacteria",c:Alphaproteobacteria,o:Rhizobiales
d:Bacteria,p:"Planctomycetes",c:Planctomycetia,o:Planctomycetales,f:Planctomycetaceae
d:Bacteria,p:"Proteobacteria",c:Alphaproteobacteria,o:Rhodospirillales,f:Reyranella
d:Bacteria,p:Firmicutes,c:Bacilli,o:Bacillales,f:Staphylococcaceae
d:Bacteria,p:"Proteobacteria",c:Deltaproteobacteria
d:Bacteria,p:"Proteobacteria",c:Alphaproteobacteria,o:Rhizobiales
d:Bacteria,p:"Bacteroidetes",c:Cytophagia,o:Cytophagales
d:Bacteria,p:"Proteobacteria",c:Betaproteobacteria
d:Bacteria,p:"Armatimonadetes",c:Armatimonadetes_gp5
d:Bacteria
d:Bacteria,p:"Actinobacteria",c:Actinobacteria,o:Rubrobacteridae,f:Solirubrobacterales,g:Conexibacteraceae
d:Bacteria,p:Firmicutes
d:Bacteria
d:Bacteria,p:Firmicutes,c:Negativicutes,o:Selenomonadales,f:Veillonellaceae,g:Sporomusa
d:Bacteria
d:Bacteria,p:"Proteobacteria",c:Alphaproteobacteria,o:Rhizobiales,f:Hyphomicrobiaceae,g:Rhodoplanes
d:Bacteria,p:"Proteobacteria",c:Alphaproteobacteria,o:Rhizobiales,f:Hyphomicrobiaceae
d:Bacteria,p:"Deinococcus-Thermus",c:Deinococci,o:Deinococcales,f:Deinococcaceae,g:Deinococcus
d:Bacteria,p:"Proteobacteria",c:Alphaproteobacteria,o:Rhodospirillales,f:Acetobacteraceae
d:Bacteria,p:"Proteobacteria",c:Betaproteobacteria,o:Rhodocyclales,f:Rhodocyclaceae,g:Georgfuchsia
d:Bacteria,p:"Proteobacteria",c:Alphaproteobacteria,o:Rhizobiales
d:Bacteria,p:"Actinobacteria",c:Actinobacteria,o:Actinobacteridae,f:Actinomycetales,g:Corynebacterineae
d:Bacteria,p:"Proteobacteria",c:Alphaproteobacteria,o:Sphingomonadales,f:Sphingomonadaceae,g:Sphingomonas
d:Bacteria,p:"Proteobacteria",c:Gammaproteobacteria,o:Chromatiales,f:Chromatiaceae,g:Rheinheimera
d:Bacteria,p:"Proteobacteria",c:Alphaproteobacteria,o:Sphingomonadales,f:Sphingomonadaceae,g:Novosphingobium
d:Bacteria,p:"Proteobacteria",c:Alphaproteobacteria,o:Rhodospirillales,f:Acetobacteraceae,g:Roseomonas
d:Bacteria,p:Firmicutes
d:Bacteria,p:"Bacteroidetes",c:Sphingobacteriia,o:"Sphingobacteriales",f:Chitinophagaceae
d:Bacteria,p:"Proteobacteria",c:Alphaproteobacteria,o:Rhizobiales,f:Hyphomicrobiaceae,g:Hyphomicrobium
d:Bacteria,p:candidate_division_WPS-1,c:WPS-1_genera_incertae_sedis
d:Bacteria,p:"Planctomycetes",c:Planctomycetia,o:Planctomycetales,f:Planctomycetaceae,g:Gimesia
d:Bacteria,p:"Actinobacteria",c:Actinobacteria,o:Rubrobacteridae,f:Solirubrobacterales,g:Solirubrobacteraceae
d:Bacteria
d:Bacteria,p:Firmicutes,c:Bacilli,o:Bacillales
d:Bacteria,p:Firmicutes,c:Negativicutes,o:Selenomonadales,f:Veillonellaceae
d:Bacteria,p:"Acidobacteria",c:Acidobacteria_Gp3,o:Gp3
d:Bacteria,p:"Proteobacteria",c:Alphaproteobacteria,o:Rhodobacterales,f:Rhodobacteraceae
d:Bacteria,p:"Planctomycetes",c:Planctomycetia,o:Planctomycetales,f:Planctomycetaceae
d:Bacteria
d:Bacteria,p:"Planctomycetes",c:Planctomycetia,o:Planctomycetales,f:Planctomycetaceae,g:Planctomicrobium
d:Bacteria,p:"Proteobacteria",c:Gammaproteobacteria,o:Xanthomonadales,f:Sinobacteraceae,g:Steroidobacter
d:Bacteria,p:"Proteobacteria",c:Betaproteobacteria
d:Bacteria,p:"Actinobacteria",c:Actinobacteria,o:Actinobacteridae,f:Actinomycetales
d:Bacteria,p:"Proteobacteria",c:Gammaproteobacteria,o:Legionellales,f:Coxiellaceae,g:Aquicella
d:Bacteria
d:Bacteria,p:Latescibacteria,c:Latescibacteria_genera_incertae_sedis
d:Bacteria,p:"Spirochaetes",c:Spirochaetia,o:Spirochaetales,f:Leptospiraceae,g:Turneriella
d:Bacteria,p:"Proteobacteria",c:Alphaproteobacteria,o:Rhodospirillales,f:Acetobacteraceae
d:Bacteria,p:"Bacteroidetes",c:Sphingobacteriia,o:"Sphingobacteriales",f:Chitinophagaceae,g:Flavisolibacter
d:Bacteria,p:"Proteobacteria",c:Deltaproteobacteria,o:Myxococcales,f:Nannocystineae,g:"Haliangiaceae"
d:Bacteria,p:"Bacteroidetes",c:Cytophagia,o:Cytophagales,f:Cytophagaceae,g:Hymenobacter
d:Bacteria
d:Bacteria,p:Firmicutes,c:Bacilli,o:Bacillales,f:Bacillaceae_1,g:Bacillus
d:Bacteria,p:"Acidobacteria",c:Acidobacteria_Gp6,o:Gp6
d:Bacteria,p:Firmicutes,c:Bacilli,o:Lactobacillales,f:Aerococcaceae,g:Facklamia
d:Bacteria,p:"Proteobacteria",c:Alphaproteobacteria,o:Rhodospirillales
d:Bacteria,p:Firmicutes,c:Bacilli,o:Bacillales,f:Paenibacillaceae_1,g:Brevibacillus
d:Bacteria,p:Firmicutes,c:Bacilli,o:Bacillales,f:Paenibacillaceae_1,g:Paenibacillus
d:Bacteria,p:"Proteobacteria",c:Alphaproteobacteria,o:Rhodospirillales,f:Acetobacteraceae
d:Bacteria
d:Bacteria,p:"Acidobacteria",c:Acidobacteria_Gp16,o:Gp16
d:Bacteria,p:"Proteobacteria",c:Alphaproteobacteria,o:Rhodospirillales,f:Rhodospirillaceae
d:Bacteria,p:"Actinobacteria",c:Actinobacteria,o:Actinobacteridae,f:Actinomycetales,g:Frankineae
d:Bacteria,p:"Actinobacteria",c:Actinobacteria,o:Actinobacteridae,f:Actinomycetales,g:Corynebacterineae
d:Bacteria,p:"Proteobacteria",c:Alphaproteobacteria,o:Rhodospirillales
d:Bacteria,p:Firmicutes,c:Bacilli,o:Bacillales,f:Paenibacillaceae_1,g:Paenibacillus
d:Bacteria,p:"Actinobacteria",c:Actinobacteria,o:Actinobacteridae,f:Actinomycetales,g:Frankineae
d:Bacteria,p:Firmicutes,c:Bacilli,o:Bacillales,f:Alicyclobacillaceae,g:Effusibacillus
d:Bacteria,p:"Proteobacteria",c:Gammaproteobacteria,o:Legionellales,f:Coxiellaceae,g:Aquicella
d:Bacteria,p:"Proteobacteria",c:Deltaproteobacteria,o:Desulfuromonadales
d:Bacteria,p:Firmicutes,c:Clostridia
d:Bacteria,p:"Acidobacteria",c:Acidobacteria_Gp6,o:Gp6
d:Bacteria,p:"Bacteroidetes",c:Cytophagia,o:Cytophagales,f:Cytophagaceae,g:Adhaeribacter
d:Bacteria,p:"Verrucomicrobia",c:Spartobacteria,o:Terrimicrobium
d:Bacteria,p:"Proteobacteria",c:Alphaproteobacteria,o:Rhizobiales,f:Rhizobiaceae
d:Bacteria
d:Bacteria,p:"Proteobacteria",c:Alphaproteobacteria,o:Sphingomonadales,f:Sphingomonadaceae,g:Sphingomonas
d:Bacteria
d:Bacteria,p:Firmicutes
d:Bacteria,p:"Acidobacteria",c:Acidobacteria_Gp4,o:Gp4
d:Bacteria,p:"Planctomycetes",c:Planctomycetia,o:Planctomycetales,f:Planctomycetaceae
d:Bacteria,p:"Acidobacteria",c:Acidobacteria_Gp4,o:Gp4
d:Bacteria,p:Firmicutes,c:Bacilli,o:Bacillales,f:Paenibacillaceae_1,g:Paenibacillus
d:Bacteria,p:"Bacteroidetes",c:Sphingobacteriia,o:"Sphingobacteriales",f:Sphingobacteriaceae,g:Sphingobacterium
d:Bacteria,p:"Proteobacteria",c:Alphaproteobacteria
d:Bacteria,p:"Proteobacteria",c:Alphaproteobacteria,o:Sphingomonadales
d:Bacteria,p:"Planctomycetes",c:Planctomycetia,o:Planctomycetales,f:Planctomycetaceae
d:Bacteria,p:"Acidobacteria",c:Acidobacteria_Gp16,o:Gp16
d:Bacteria,p:"Planctomycetes",c:Planctomycetia,o:Planctomycetales,f:Planctomycetaceae
d:Bacteria,p:Firmicutes,c:Bacilli,o:Bacillales,f:Bacillaceae_1,g:Bacillus
d:Bacteria,p:"Proteobacteria",c:Deltaproteobacteria,o:Myxococcales,f:Cystobacterineae,g:Myxococcaceae
d:Bacteria
d:Bacteria,p:"Proteobacteria",c:Alphaproteobacteria,o:Rhodospirillales
d:Bacteria,p:"Proteobacteria",c:Alphaproteobacteria,o:Rhizobiales,f:Rhizobiaceae
d:Bacteria
d:Bacteria,p:Firmicutes,c:Bacilli,o:Bacillales,f:Paenibacillaceae_1,g:Paenibacillus
d:Bacteria,p:"Bacteroidetes",c:Sphingobacteriia,o:"Sphingobacteriales",f:Chitinophagaceae,g:Cnuella
d:Bacteria,p:Firmicutes,c:Bacilli,o:Bacillales,f:Paenibacillaceae_1,g:Paenibacillus
d:Bacteria,p:"Proteobacteria",c:Alphaproteobacteria,o:Rhodospirillales,f:Rhodospirillaceae,g:Lacibacterium
d:Bacteria,p:"Bacteroidetes",c:Cytophagia,o:Cytophagales,f:Ohtaekwangia
d:Bacteria,p:"Actinobacteria",c:Actinobacteria,o:Actinobacteridae,f:Actinomycetales,g:Streptosporangineae
d:Bacteria
d:Bacteria,p:"Proteobacteria",c:Alphaproteobacteria,o:Rhizobiales
d:Bacteria,p:"Planctomycetes",c:Planctomycetia,o:Planctomycetales,f:Planctomycetaceae
d:Bacteria,p:"Gemmatimonadetes",c:Gemmatimonadetes,o:Gemmatimonadales,f:Gemmatimonadaceae,g:Gemmatimonas
d:Bacteria,p:"Proteobacteria",c:Deltaproteobacteria,o:Myxococcales,f:Sorangiineae
d:Bacteria,p:"Deinococcus-Thermus",c:Deinococci,o:Deinococcales,f:Deinococcaceae,g:Deinococcus
d:Bacteria,p:"Proteobacteria",c:Deltaproteobacteria,o:Myxococcales,f:Nannocystineae,g:"Haliangiaceae"
d:Bacteria,p:"Proteobacteria",c:Alphaproteobacteria
d:Bacteria,p:"Planctomycetes",c:Planctomycetia,o:Planctomycetales,f:Planctomycetaceae,g:Zavarzinella
d:Bacteria,p:"Proteobacteria",c:Alphaproteobacteria,o:Rhodospirillales,f:Reyranella
d:Bacteria
d:Bacteria,p:"Bacteroidetes",c:Cytophagia,o:Cytophagales,f:Cytophagaceae,g:Emticicia
d:Bacteria,p:"Proteobacteria",c:Alphaproteobacteria,o:Rhodospirillales
d:Bacteria,p:"Proteobacteria",c:Deltaproteobacteria,o:Bdellovibrionales,f:Bdellovibrionaceae,g:Bdellovibrio
d:Bacteria
d:Bacteria,p:"Spirochaetes",c:Spirochaetia,o:Spirochaetales,f:Spirochaetaceae,g:Treponema
d:Bacteria,p:"Chlamydiae",c:Chlamydiia,o:Chlamydiales
d:Bacteria,p:"Bacteroidetes",c:Cytophagia,o:Cytophagales,f:Cytophagaceae,g:Rufibacter
d:Bacteria,p:"Bacteroidetes",c:Sphingobacteriia,o:"Sphingobacteriales",f:Sphingobacteriaceae
d:Bacteria,p:Firmicutes,c:Bacilli,o:Bacillales
d:Bacteria,p:"Acidobacteria",c:Acidobacteria_Gp4,o:Gp4
d:Bacteria,p:"Proteobacteria",c:Betaproteobacteria
d:Bacteria
d:Bacteria,p:Firmicutes,c:Clostridia,o:Clostridiales,f:Peptostreptococcaceae,g:Sporacetigenium
d:Bacteria,p:"Gemmatimonadetes",c:Gemmatimonadetes,o:Gemmatimonadales,f:Gemmatimonadaceae,g:Gemmatimonas
d:Bacteria,p:"Proteobacteria",c:Deltaproteobacteria,o:Myxococcales,f:Sorangiineae,g:Polyangiaceae
d:Bacteria
d:Bacteria,p:Firmicutes,c:Clostridia,o:Clostridiales,f:Clostridiales_Incertae_Sedis_XI,g:Anaerococcus
d:Bacteria,p:Firmicutes,c:Bacilli,o:Bacillales
d:Bacteria,p:"Bacteroidetes",c:Sphingobacteriia,o:"Sphingobacteriales",f:Chitinophagaceae
d:Bacteria,p:"Proteobacteria",c:Gammaproteobacteria,o:Xanthomonadales,f:Xanthomonadaceae,g:Rhodanobacter
d:Bacteria
d:Bacteria
d:Bacteria
d:Bacteria,p:Firmicutes,c:Bacilli,o:Bacillales,f:Paenibacillaceae_1,g:Paenibacillus
d:Bacteria,p:"Proteobacteria",c:Deltaproteobacteria,o:Myxococcales,f:Nannocystineae
d:Bacteria,p:"Chloroflexi",c:Chloroflexia,o:"Herpetosiphonales",f:"Herpetosiphonaceae",g:Herpetosiphon
d:Bacteria,p:"Proteobacteria",c:Alphaproteobacteria,o:Rhodobacterales,f:Rhodobacteraceae,g:Paracoccus
d:Bacteria
d:Bacteria,p:"Acidobacteria",c:Acidobacteria_Gp16,o:Gp16
d:Bacteria,p:"Actinobacteria",c:Actinobacteria,o:Actinobacteridae,f:Actinomycetales,g:Propionibacterineae
d:Bacteria,p:"Bacteroidetes",c:Flavobacteriia,o:"Flavobacteriales",f:Flavobacteriaceae,g:Weeksella
d:Bacteria,p:"Acidobacteria",c:Acidobacteria_Gp6,o:Gp6
d:Bacteria,p:"Actinobacteria",c:Actinobacteria,o:Rubrobacteridae,f:Solirubrobacterales
d:Bacteria,p:Firmicutes,c:Bacilli,o:Bacillales,f:Bacillaceae_2,g:Terribacillus
d:Bacteria,p:"Proteobacteria",c:Gammaproteobacteria
d:Bacteria,p:"Actinobacteria",c:Actinobacteria,o:Rubrobacteridae,f:Solirubrobacterales
d:Bacteria,p:Nitrospirae,c:"Nitrospira",o:"Nitrospirales",f:"Nitrospiraceae",g:Nitrospira
d:Bacteria,p:"Bacteroidetes",c:Cytophagia,o:Cytophagales,f:Cytophagaceae,g:Spirosoma
d:Bacteria
d:Bacteria,p:"Bacteroidetes",c:Sphingobacteriia,o:"Sphingobacteriales",f:Chitinophagaceae
d:Bacteria,p:Firmicutes,c:Clostridia,o:Clostridiales,f:Clostridiales_Incertae_Sedis_XI,g:Anaerococcus
d:Bacteria,p:"Proteobacteria",c:Gammaproteobacteria,o:Legionellales,f:Coxiellaceae,g:Aquicella
d:Bacteria,p:Firmicutes,c:Bacilli,o:Bacillales,f:Paenibacillaceae_1,g:Paenibacillus
d:Bacteria,p:"Planctomycetes",c:Planctomycetia,o:Planctomycetales,f:Planctomycetaceae
d:Bacteria
d:Bacteria,p:"Planctomycetes",c:Planctomycetia,o:Planctomycetales,f:Planctomycetaceae
d:Bacteria,p:"Proteobacteria",c:Alphaproteobacteria,o:Rhodospirillales,f:Acetobacteraceae,g:Roseomonas
d:Bacteria,p:"Proteobacteria",c:Deltaproteobacteria,o:Bdellovibrionales,f:Bdellovibrionaceae,g:Vampirovibrio
d:Bacteria
d:Bacteria,p:"Acidobacteria",c:Acidobacteria_Gp3
d:Bacteria,p:"Bacteroidetes",c:Cytophagia,o:Cytophagales,f:Cytophagaceae,g:Hymenobacter
d:Bacteria,p:"Planctomycetes",c:Planctomycetia,o:Planctomycetales,f:Planctomycetaceae
d:Bacteria
d:Bacteria,p:"Planctomycetes",c:Planctomycetia,o:Planctomycetales,f:Planctomycetaceae
d:Bacteria
d:Bacteria,p:"Acidobacteria",c:Acidobacteria_Gp6,o:Gp6
d:Bacteria,p:"Proteobacteria",c:Alphaproteobacteria,o:Rhizobiales
d:Bacteria
d:Bacteria,p:"Actinobacteria",c:Actinobacteria,o:Actinobacteridae,f:Actinomycetales,g:Corynebacterineae
d:Bacteria,p:"Bacteroidetes",c:Flavobacteriia,o:"Flavobacteriales",f:Flavobacteriaceae,g:Flavobacterium
d:Bacteria,p:"Actinobacteria",c:Actinobacteria,o:Actinobacteridae,f:Actinomycetales
d:Bacteria,p:"Planctomycetes",c:Planctomycetia,o:Planctomycetales,f:Planctomycetaceae
d:Bacteria,p:"Actinobacteria",c:Actinobacteria,o:Rubrobacteridae,f:Rubrobacterales,g:"Rubrobacterineae"
d:Bacteria
d:Bacteria,p:"Verrucomicrobia",c:Opitutae,o:Opitutales,f:Opitutaceae
d:Bacteria,p:"Actinobacteria",c:Actinobacteria,o:Rubrobacteridae,f:Solirubrobacterales,g:Conexibacteraceae
d:Bacteria,p:"Proteobacteria",c:Betaproteobacteria
d:Bacteria,p:Firmicutes,c:Clostridia,o:Clostridiales,f:Ruminococcaceae,g:Clostridium_III
d:Bacteria
d:Bacteria,p:Firmicutes,c:Bacilli,o:Bacillales
d:Bacteria,p:"Proteobacteria",c:Gammaproteobacteria,o:Pseudomonadales,f:Pseudomonadaceae,g:Pseudomonas
d:Bacteria,p:"Planctomycetes",c:Planctomycetia,o:Planctomycetales,f:Planctomycetaceae
d:Bacteria,p:"Proteobacteria",c:Betaproteobacteria
d:Bacteria,p:Cyanobacteria,c:Cyanobacteria
d:Bacteria,p:"Proteobacteria",c:Alphaproteobacteria,o:Rhizobiales,f:Bradyrhizobiaceae,g:Bosea
d:Bacteria,p:"Actinobacteria",c:Actinobacteria,o:Actinobacteridae,f:Actinomycetales,g:Micrococcineae
d:Bacteria,p:Firmicutes,c:Bacilli,o:Bacillales,f:Paenibacillaceae_1,g:Paenibacillus
d:Bacteria,p:Firmicutes,c:Negativicutes,o:Selenomonadales,f:Veillonellaceae,g:Veillonella
d:Bacteria,p:"Planctomycetes",c:Planctomycetia,o:Planctomycetales,f:Planctomycetaceae
d:Bacteria,p:"Proteobacteria",c:Alphaproteobacteria
d:Bacteria,p:"Proteobacteria",c:Alphaproteobacteria,o:Sphingomonadales,f:Sphingomonadaceae,g:Sphingomonas
d:Bacteria,p:"Proteobacteria",c:Betaproteobacteria
d:Bacteria,p:"Bacteroidetes",c:Sphingobacteriia,o:"Sphingobacteriales",f:Chitinophagaceae,g:Flavisolibacter
d:Bacteria,p:"Proteobacteria",c:Gammaproteobacteria,o:Xanthomonadales,f:Xanthomonadaceae
d:Bacteria,p:"Proteobacteria",c:Alphaproteobacteria,o:Rhizobiales
d:Bacteria,p:Firmicutes,c:Clostridia,o:Clostridiales,f:Clostridiaceae_1,g:Clostridium_sensu_stricto
d:Bacteria,p:"Bacteroidetes",c:Cytophagia,o:Cytophagales,f:Ohtaekwangia
d:Bacteria,p:"Planctomycetes",c:Planctomycetia,o:Planctomycetales,f:Planctomycetaceae,g:Zavarzinella
d:Bacteria,p:Firmicutes,c:Bacilli,o:Bacillales,f:Paenibacillaceae_1,g:Paenibacillus
d:Bacteria,p:"Proteobacteria",c:Gammaproteobacteria
d:Bacteria
d:Bacteria,p:"Proteobacteria",c:Alphaproteobacteria,o:Rhodospirillales,f:Acetobacteraceae,g:Roseomonas
